# Mapping genetic effects on cellular phenotypes with “cell villages”

**DOI:** 10.1101/2020.06.29.174383

**Authors:** Jana M. Mitchell, James Nemesh, Sulagna Ghosh, Robert E. Handsaker, Curtis J. Mello, Daniel Meyer, Kavya Raghunathan, Heather de Rivera, Matt Tegtmeyer, Derek Hawes, Anna Neumann, Ralda Nehme, Kevin Eggan, Steven A. McCarroll

## Abstract

Tens of thousands of genetic variants shape human phenotypes, mostly by unknown cellular mechanisms. Here we describe Census-seq, a way to measure cellular phenotypes in cells from many people simultaneously. Analogous to pooled CRISPR screens but for natural variation, Census-seq associates cellular phenotypes to donors’ genotypes by quantifying the presence of each donor’s DNA in cell “villages” before and after sorting or selection for cellular traits of interest. Census-seq enables population-scale cell-biological phenotyping with low cost and high internal control. We demonstrate Census-seq through investigation of genetic effects on the SMN protein whose deficiency underlies spinal muscular atrophy (SMA). Census-seq quantified and mapped effects of many common alleles on SMN protein levels and response to SMN-targeted therapeutics, including a common, cryptic non-responder allele. We provide tools enabling population-scale cell experiments and explain how Census-seq can be used to map genetic effects on diverse cell phenotypes.

**Highlights:**

- Census-seq reveals how inherited genetic variation affects cell phenotypes
- Genetic analysis of cellular traits in cell villages of >100 donors
- Characterizing human alleles that shape SMN protein expression and drug responses
- Development of protocols and software to enable cellular population genetics
