## Supplementary material for "Mapping genetic effects on cellular phenotypes with “cell villages”": Table S2

### Sheet: Sheet1
Village ID	# Cell Lines	Growth Phenotype Timepoints	SMN/Drug Phenotype Samples	Total Census Samples	Total phenotypes across all cell lines
ESC Neuronal NGN2 04/12/18	47	6		6	282
ESC village 02/27/17	9	5		5	45
ESC village 03/03/17	9	5		5	45
ESC village 03/06/17	12	6		6	72
ESC village 03/08/17	10	6		6	60
ESC village 03/09/17	10	5		5	50
ESC village 03/17/17	10	3		3	30
ESC village 04/04/18	41	4		4	164
ESC village 05/30/17	11	5		5	55
ESC village 05/31/17	12	3		3	36
ESC village 06/02/17	13	3		3	39
ESC village 06/09/17	12	8		8	96
ESC village 06/22/17	12	3		3	36
ESC village 07/06/16	15	13		13	195
ESC village 07/12/17	10	3		3	30
ESC village 07/25/17	8	3		3	24
ESC village 07/26/17	11	3		3	33
ESC village 10/12/16	12	7		7	84
ESC village 11/09/15	36	7		7	252
ESC village 12/22/17	57	3		3	171
iPSC village 02/08/18	8	5		5	40
iPSC village 02/26/18	13	9		9	117
iPSC village 04/06/18	12	3		3	36
iPSC village 10/25/18	10	1		1	10
ESC village 03/02/17	19	4	3	7	133
ESC Neuronal NGN2 01/20/18	50	7	5	12	600
iPSC village 06/11/18	113		5	5	565
iPSC Village 10/24/18	43		5	5	215
iPSC Village 11/07/18	38		5	5	190
Total	663	130	23	153	3705
